# Finding priority ribosomes for future structural and pathogen research based upon global RNA and protein sequence analysis

**DOI:** 10.1101/2021.06.14.448437

**Authors:** Helena B. Cooper, Kurt L. Krause, Paul P. Gardner

## Abstract

Ribosome-targeting antibiotics comprise over half of antibiotics used in medicine, but our fundamental knowledge of their binding sites is derived primarily from ribosome structures from non-pathogenic species. These include *Thermus thermophilus, Deinococcus radiodurans* and *Haloarcula marismortui*, as well as commensal and pathogenic *Escherichia coli*. Advancements in electron cryomicroscopy have allowed for the determination of more ribosome structures from pathogenic bacteria, with each study highlighting species-specific differences that had not been observed in the non-pathogenic structures. These observed differences suggest that more novel ribosome structures, particularly from pathogens, are required for a more accurate understanding of the level of diversity of the entire bacterial ribosome, potentially leading to potential advancements in antibiotic research. In this study, high accuracy covariance and hidden Markov models were used to annotate ribosomal RNA and protein sequences respectively from genomic sequence, allowing us to determine the underlying ribosomal sequence diversity using phylogenetic methods. This analysis provided evidence that the current non-pathogenic ribosome structures are not sufficient representatives of some pathogenic bacteria, such as *Campylobacter pylori*, or of whole phyla such as Bacteroidetes.

**Significance Statement:** The growing number of antibiotic resistance pathogenic bacteria are of critical concern to the health profession. Many of the current classes of antibiotics target the bacterial ribosome, the protein making factory for these species. However, much of our knowledge of the bacterial ribosome is based upon non-pathogenic bacteria that are highly divergent from the major pathogens of concern. We have analysed the genetic variation of the RNA and protein components of all available bacterial ribosomes. This has led us to identify the highest priority groups of bacteria that would benefit most from further analysis of their ribosome structures, from both a medical and evolutionary perspective.
