## Supplementary Table S1 for "Finding priority ribosomes for future structural and pathogen research based upon global RNA and protein sequence analysis"

### Sheet: Sheet1
Proposed target species	Phylum	Min distance to closest structure	Avg min distance for phylum
Campylobacter jejuni	Epsilonproteobacteria	41.07 (B. subtilis)	42.24 (10.11)
Chlamydia trachomatis	Chlamydiae	40.25 (B. subtilis)	39.58 (8.27)
Opitutaceae bacterium	Verrucomicrobia	38.24 (B. subtilis)	37.86 (16.00)
Borrelia recurrentis	Spirochaetes	38.00 (B. subtilis)	39.41 (20.50)
Singulisphaeraa acidiphila	Planctomycetes	37.81 (B. subtilis)	39.54 (21.48)
Brucella melitensis	Alphaproteobacteria	37.73 (A. baumannii)	38.78 (19.26)
Chlorobium limicola	Chlorobi	37.52 (F. johnsoniae)	37.34 (5.64)
Ureaplasma urealyticum	Tenericutes	35.05 (L. monocytogenes)	32.16 (26.65)
Leptospirillum ferriphilum	Nitrospirae	33.96 (B. subtilis)	32.63 (16.34)
Persephonella marina	Aquificae	33.29 (B. subtilis)	34.06 (14.81)
Granulicella mallensis	Acidobacteria	32.56 (B. subtilis)	32.52 (10.87)
Leptotrichia buccalis	Fusobacteria	32.43 (E. faecalis)	32.54 (7.82)
Thermodesulfobacterium geofontis	Thermodesulfobacteria	32.06 (B. subtilis)	31.63 (5.50)
Gemmatimonadetes bacterium	Gemmatimonadetes	31.80 (B. subtilis)	32.52 (10.87)
Thermotoga maritima	Thermotogae	30.87 (B. subtilis)	32.97 (9.39)
Thermovirga lienii	Synergistetes	30.59 (B. subtilis)	30.39 (7.23)
Deferribacter desulfuricans	Deferribacteres	29.96 (B. subtilis)	32.04 (8.56)
Geobacter pickeringii	Deltaproteobacteria	29.67 (B. subtilis)	32.11 (23.55)
Chloroflexus aggregans	Chloroflexi	28.58 (B. subtilis)	30.39 (7.23)
Dictyoglomus thermophilum	Dictyoglomi	28.42 (B. subtilis)	28.48 (0.34)
Chthonomonas calidirosea	Armatimonadetes	28.08 (B. subtilis)	30.56 (14.44)
Crinalium epipsammum	Cyanobacteria	27.93 (B. subtilis)	30.08 (9.18)
Bacteroides fragilis	Bacteroidetes	22.37 (F. johnsoniae)	18.01 (13.87)
Burkholderia cepacia	Betaproteobacteria	21.88 (A. baumannii)	22.93 (10.08)
Erysipelothrix rhusiopathiae	Firmicutes	21.06 (E. faecalis)	16.39 (16.29)
Francisella tularensis	Gammaproteobacteria	19.11 (P. aeruginosa)	8.69 (8.28)
Cellulomonas fimi	Actinobacteria	15.00 (M. smegmatis)	15.84 (12.75)
Meiothermus ruber	Deinococcus-Thermus	11.80 (T. thermophilus)	5.88 (5.15)
