## Supplementary Table S2 for "Finding priority ribosomes for future structural and pathogen research based upon global RNA and protein sequence analysis"

### Sheet: Hi-res bacterial ribosomes
Resolution (Å)	Source Organism	Figure 1	Entity ID	PubMed ID	DOI	Release Date	PDB ID	Number of Distinct Protein & RNA Entities (csv)	rRNAs	Component	Resolution (Å)	Citation Author	Title	Publication Year	Structure Title	Source Organism	Taxonomy ID	WHO priority status
2.5	Acinetobacter baumannii AB0057	y	7M4Y_5	34044590	10.1128/mBio.01031-21	2021-05-19	7M4Y	48,5	5S, 16S, 23S	70S	2.5	Zhang, Z., Morgan, C.E., Bonomo, R.A., Yu, E.W.	Cryo-EM Determination of Eravacycline-Bound Structures of the Ribosome and the Multidrug Efflux Pump AdeJ of Acinetobacter baumannii.	2021	A. baumannii Ribosome-Eravacycline complex: E-site tRNA 70S	Acinetobacter baumannii AB0057	480119,	1
2.55	Acinetobacter baumannii AB0057	y	7M4W_5	34044590	10.1128/mBio.01031-21	2021-05-19	7M4W	48,3	5S, 16S, 23S	70S	2.55	Zhang, Z., Morgan, C.E., Bonomo, R.A., Yu, E.W.	Cryo-EM Determination of Eravacycline-Bound Structures of the Ribosome and the Multidrug Efflux Pump AdeJ of Acinetobacter baumannii.	2021	A. baumannii Ribosome-Eravacycline complex: Empty 70S	Acinetobacter baumannii AB0057	480119,	-
3.1	Bacillus subtilis subsp. subtilis str. 168	y	6HA1_1	30126986	10.1073/pnas.1808535115	2018-08-29	6HA1	46,5	5S, 16S, 23S	70S	3.1	Crowe-McAuliffe, C., Graf, M., Huter, P., Takada, H., Abdelshahid, M., Novacek, J., Murina, V., Atkinson, G.C., Hauryliuk, V., Wilson, D.N.	Structural basis for antibiotic resistance mediated by theBacillus subtilisABCF ATPase VmlR.	2018	Cryo-EM structure of a 70S Bacillus subtilis ribosome translating the ErmD leader peptide in complex with telithromycin	Bacillus subtilis subsp. subtilis str. 168	224308,	-
3.9	Bacillus subtilis subsp. subtilis str. 168	y	3J9W_33	25903689	10.1038/ncomms7941	2015-04-29	3J9W	49,5	5S, 16S, 23S	70S	3.9	Sohmen, D., Chiba, S., Shimokawa-Chiba, N., Innis, C.A., Berninghausen, O., Beckmann, R., Ito, K., Wilson, D.N.	Structure of the Bacillus subtilis 70S ribosome reveals the basis for species-specific stalling.	2015	Cryo-EM structure of the Bacillus subtilis MifM-stalled ribosome complex	Bacillus subtilis subsp. subtilis str. 168	224308,	-
2.9	Deinococcus radiodurans	y	5DM6_29	26464437	10.1093/nar/gkv975	2015-11-11	5DM6	28,2	5S,23S	50S	2.9	Kaminishi, T., Schedlbauer, A., Fabbretti, A., Brandi, L., Ochoa-Lizarralde, B., He, C.G., Milon, P., Connell, S.R., Gualerzi, C.O., Fucini, P.	Crystallographic characterization of the ribosomal binding site and molecular mechanism of action of Hygromycin A.	2015	Crystal structure of the 50S ribosomal subunit from Deinococcus radiodurans	Deinococcus radiodurans	1299,	0
2.91	Deinococcus radiodurans	y	2ZJR_1	18406324	10.1016/j.molcel.2008.01.009	2008-06-17	2ZJR	28,2	5S,23S	50S	2.91	Harms, J.M., Wilson, D.N., Schluenzen, F., Connell, S.R., Stachelhaus, T., Zaborowska, Z., Spahn, C.M., Fucini, P.	Translational regulation via L11: molecular switches on the ribosome turned on and off by thiostrepton and micrococcin.	2008	Refined native structure of the large ribosomal subunit (50S) from Deinococcus radiodurans	Deinococcus radiodurans	1299,	-
2.9	Enterococcus faecalis	y	7NHK_9	34117249	10.1038/s41467-021-23753-1	2021-05-05	7NHK	48,5	5S, 16S, 23S	70S	2.9	Crowe-McAuliffe, C., Murina, V., Turnbull, K.J., Kasari, M., Mohamad, M., Polte, C., Takada, H., Vaitkevicius, K., Johansson, J., Ignatova, Z., Atkinson, G.C., O'Neill, A.J., Hauryliuk, V., Wilson, D.N.	Structural basis of ABCF-mediated resistance to pleuromutilin, lincosamide, and streptogramin A antibiotics in Gram-positive pathogens.	2021	LsaA, an antibiotic resistance ABCF, in complex with 70S ribosome from Enterococcus faecalis	Enterococcus faecalis	1351,	2
2.9	Enterococcus faecalis OG1RF	y	6W6P_20	33004869	10.1038/s41598-020-73199-6	2020-10-14	6W6P	44,3	5S, 16S, 23S	70S	2.9	Murphy, E.L., Singh, K.V., Avila, B., Kleffmann, T., Gregory, S.T., Murray, B.E., Krause, K.L., Khayat, R., Jogl, G.	Cryo-electron microscopy structure of the 70S ribosome from Enterococcus faecalis.	2020	MultiBody Refinement of 70S Ribosome from Enterococcus faecalis	Enterococcus faecalis OG1RF	474186,	-
1.98	Escherichia coli	y	7K00_22	32924932	10.7554/eLife.60482	2020-09-23	7K00	49,7	5S, 16S, 23S	70S	1.98	Watson, Z.L., Ward, F.R., Meheust, R., Ad, O., Schepartz, A., Banfield, J.F., Cate, J.H.	Structure of the bacterial ribosome at 2 angstrom resolution.	2020	Structure of the Bacterial Ribosome at 2 Angstrom Resolution	Escherichia coli	562,	-
2.1	Escherichia coli K-12	y	4YBB_22	25775265	10.1038/nsmb.2994	2015-03-18	4YBB	51,4	5S, 16S, 23S	70S	2.1	Noeske, J., Wasserman, M.R., Terry, D.S., Altman, R.B., Blanchard, S.C., Cate, J.H.	High-resolution structure of the Escherichia coli ribosome.	2015	High-resolution structure of the Escherichia coli ribosome	Escherichia coli K-12	83333,	-
2.9	Escherichia coli	y	5AFI_26	25707802	10.1038/nature14275	2015-03-11	5AFI	52,6	5S, 16S, 23S	70S	2.9, 2.9	Fischer, N., Neumann, P., Konevega, A.L., Bock, L.V., Ficner, R., Rodnina, M.V., Stark, H.	Structure of the E. coli ribosome-EF-Tu complex at <3 angstrom resolution by Cs-corrected cryo-EM.	2015	2.9A Structure of E. coli ribosome-EF-TU complex by cs-corrected cryo-EM	Escherichia coli	562,	1
2.8	Flavobacterium johnsoniae	y	7JIL_1	33330920	10.1093/nar/gkaa1195	2020-12-02	7JIL	50,3	5S, 16S, 23S	70S	2.8	Jha, V., Roy, B., Jahagirdar, D., McNutt, Z.A., Shatoff, E.A., Boleratz, B.L., Watkins, D.E., Bundschuh, R., Basu, K., Ortega, J., Fredrick, K.	Structural basis of sequestration of the anti-Shine-Dalgarno sequence in the Bacteroidetes ribosome.	2021	70S ribosome Flavobacterium johnsoniae	Flavobacterium johnsoniae	986,	0
2.9	Listeria monocytogenes EGD-e	y	7NHN_4	34117249	10.1038/s41467-021-23753-1	2021-05-05	7NHN	47,5	5S, 16S, 23S	70S	2.9	Crowe-McAuliffe, C., Murina, V., Turnbull, K.J., Kasari, M., Mohamad, M., Polte, C., Takada, H., Vaitkevicius, K., Johansson, J., Ignatova, Z., Atkinson, G.C., O'Neill, A.J., Hauryliuk, V., Wilson, D.N.	Structural basis of ABCF-mediated resistance to pleuromutilin, lincosamide, and streptogramin A antibiotics in Gram-positive pathogens.	2021	VgaL, an antibiotic resistance ABCF, in complex with 70S ribosome from Listeria monocytogenes	Listeria monocytogenes EGD-e	169963,	0
3.7	Mycobacterium tuberculosis	y	5V7Q_7	28977617	10.1093/nar/gkx785	2017-09-20	5V7Q	29,2	5S,23S	50S	3.7	Yang, K., Chang, J.Y., Cui, Z., Li, X., Meng, R., Duan, L., Thongchol, J., Jakana, J., Huwe, C.M., Sacchettini, J.C., Zhang, J.	Structural insights into species-specific features of the ribosome from the human pathogen Mycobacterium tuberculosis.	2017	Cryo-EM structure of the large ribosomal subunit from Mycobacterium tuberculosis bound with a potent linezolid analog	Mycobacterium tuberculosis	1773,	1
3.31	Mycolicibacterium smegmatis MC2 155	y	5O61_2	28683309	10.1016/j.celrep.2017.06.029	2017-07-12	5O61	52,5	5S, 16S, 23S	70S	3.31	Hentschel, J., Burnside, C., Mignot, I., Leibundgut, M., Boehringer, D., Ban, N.	The Complete Structure of the Mycobacterium smegmatis 70S Ribosome.	2017	The complete structure of the Mycobacterium smegmatis 70S ribosome	Mycolicibacterium smegmatis MC2 155	246196,	-
2.82	Pseudomonas aeruginosa	y	6SPB_1	31611393	10.1073/pnas.1909831116	2019-10-16	6SPB	30,2	5S,23S	50S	2.82	Halfon, Y., Jimenez-Fernandez, A., La Rosa, R., Espinosa Portero, R., Krogh Johansen, H., Matzov, D., Eyal, Z., Bashan, A., Zimmerman, E., Belousoff, M., Molin, S., Yonath, A.	Structure ofPseudomonas aeruginosaribosomes from an aminoglycoside-resistant clinical isolate.	2019	Pseudomonas aeruginosa 50s ribosome from a clinical isolate with a mutation in uL6	Pseudomonas aeruginosa	287,	1
2.425	Staphylococcus aureus	y	6S0X_1	31391518	10.1038/s41598-019-48019-1	2019-08-21	6S0X	49,3	5S, 16S, 23S	70S	2.425	Halfon, Y., Matzov, D., Eyal, Z., Bashan, A., Zimmerman, E., Kjeldgaard, J., Ingmer, H., Yonath, A.	Exit tunnel modulation as resistance mechanism of S. aureus erythromycin resistant mutant.	2019	Erythromycin Resistant Staphylococcus aureus 70S ribosome (delta R88 A89 uL22) in complex with erythromycin.	Staphylococcus aureus	1280,	2
3.1	Staphylococcus aureus subsp. aureus NCTC 8325	y	7NHM_3	34117249	10.1038/s41467-021-23753-1	2021-05-05	7NHM	47,5	5S, 16S, 23S	70S	3.1	Crowe-McAuliffe, C., Murina, V., Turnbull, K.J., Kasari, M., Mohamad, M., Polte, C., Takada, H., Vaitkevicius, K., Johansson, J., Ignatova, Z., Atkinson, G.C., O'Neill, A.J., Hauryliuk, V., Wilson, D.N.	Structural basis of ABCF-mediated resistance to pleuromutilin, lincosamide, and streptogramin A antibiotics in Gram-positive pathogens.	2021	70S ribosome from Staphylococcus aureus	Staphylococcus aureus subsp. aureus NCTC 8325	93061,	-
2.3	Thermus thermophilus HB8	y	4Y4O_1	25775268	10.1038/nsmb.2992	2015-03-18	4Y4O	50,3	5S, 16S, 23S	70S	2.3	Polikanov, Y.S., Melnikov, S.V., Soll, D., Steitz, T.A.	Structural insights into the role of rRNA modifications in protein synthesis and ribosome assembly.	2015	Crystal structure of the Thermus thermophilus 70S ribosome with rRNA modifications and bound to protein Y (YfiA) at 2.3A resolution	Thermus thermophilus HB8	300852,	0
